# Variability of transcriptional response to water deficit and low temperature in leaves of wheat *Triticum aestivum* L. of extensive and intensive type

**DOI:** 10.64898/2026.03.16.711993

**Authors:** I.V. Gorbenko, Yu.M. Konstantinov, S.V. Osipova

## Abstract

The paper presents the results of a comparative analysis of gene networks activated by water stress and low temperatures in extensive (Saratovskaya 29, S29) and intensive (Yanetskis Probat, YP) wheat varieties during the seedling development stage. It is concluded that the creation of the S29 variety, which occurred through complex stepwise hybridization and selection for morphological traits, productivity, and grain quality traits, resulted in the emergence and inheritance of regulatory gene networks involving proteins with the CC domain, as well as the BTB/POZ and TAZ domains, which have an increased affinity for transcription factors involved in the transcriptomic response to changing external conditions. It was established that, at the transcriptomic level, the S29 variety is characterized by a transition to an energy saving mode to maintain the activity of the Calvin-Benson cycle under the water deficit conditions and the inhibition of proteolytic processes at low temperatures. The transcriptional response of the high-yielding YP variety to 24-hour low-temperature treatment was more active and involved a larger number of genes compared to the S29 variety. Identifying varietal variability in molecular genetic mechanisms of resistance to abiotic stressors facilitates the development of marker-assisted and genomic selection technologies for common wheat.

**Key message:** The extensive S29 variety was characterized by its transition to energy-saving mode to maintain the Calvin-Benson cycle under water deficit and a reduction in proteolytic processes under low temperature.
