## Supplementary Data S2 for "Variability of transcriptional response to water deficit and low temperature in leaves of wheat *Triticum aestivum* L. of extensive and intensive type"

### Sheet: Sheet 1
Supplementary Data S2. Differentially expressed Hub genes of co-expression modules
string	preferred_name	protein_size	annotation	CentralityDegree in PPI	GeneList	S29.WD	YP.WD	S29.6H	S29.24H	YP.24H	YP.6H	module	adjacency	anno	chr	geneid1.0	geneid2.1	geneid1.1	uniprot	Entry_name	Protein_name	Gene_name	subcellular	blast	readable	GOID1	GO2	mips	seq	tair	symbol_tf	ortholog_tf	BP	CC	MF	gd	Pfam
4565.A0A077RFJ7	A0A077RFJ7	172	Uncharacterized protein.	30	TraesCS5B01G218200.1	0	0	0	0	7.15461	5.88149	M1
4565.D2CFP5	D2CFP5_WHEAT	145	Salt stress-responsive protein.	361	TraesCS2A01G296400.1	0	0	0	0	-2.04987	0	M1
4565.Q76MV8	wpi6	54	Hydrophobic polypeptide.	8	TraesCS4D01G197700.1	0	0	6.62929	0	8.83	0	M1
4565.Q76MV8	wpi6	54	Hydrophobic polypeptide.	8	TraesCS4A01G107100.1	0	0	0	0	7.26225	4.08764	M1
4565.Q76MV8	wpi6	54	Hydrophobic polypeptide.	8	TraesCS4B01G197300.1	0	0	6.1948	0	10.2665	6.55745	M1	43.8445	Low temperature and salt responsive protein family	chr4B	Low temperature and salt responsive protein family	TraesCS4B03G0552500.1	TraesCS4B02G197300.1	Q76MV8	Q76MV8_WHEAT	Hydrophobic polypeptide (Plasma membrane protein)	wpi6		AT2G38905.1	Low temperature and salt responsive protein family	GO:0016021		Traes_4BL_9421592BC	MGSATVLEVILAIILPPVGVFLRYKLGVEFWICLLLTILGYIPGIIYAVYVLVV*	AT2G38905.1				integral component of membrane		TraesCS4B03G0552500	Proteolipid membrane potential modulator
4565.W5A9E1	W5A9E1_WHEAT	155	Ubiquitin-like domain-containing protein.	1	TraesCS1A01G105400.1	0	0	0	2.42659	0	0
4565.W5BS13	W5BS13_WHEAT	144	Uncharacterized protein.	361	TraesCS2D01G294300.1	0	0	0	0	-2.11666	0	M1
4565.W5CQE4	W5CQE4_WHEAT	221	Uncharacterized protein.	18	TraesCS3B01G166900.1	0	0	2.17486	2.46333	3.56922	3.26841	M1
4565.W5D5R6	W5D5R6_WHEAT	158	Cold induced protein.	26	TraesCS3B01G175900.1	0	0	0	0	2.11928	0	M1
4565.P00871	RBS1_WHEAT	174	Ribulose bisphosphate carboxylase small chain PWS4.3, chloroplastic; RuBisCO catalyzes two reactions: the carboxylation of D- ribulose 1,5-bisphosphate, the primary event in carbon dioxide fixation, as well as the oxidative fragmentation of the pentose substrate. Both reactions occur simultaneously and in competition at the same active site (By similarity).	12	TraesCS2D01G065200.1	-2.34314	0	0	0	0	0	M2	10.9217	Ribulose bisphosphate carboxylase small chain	chr2D	Ribulose bisphosphate carboxylase small chain	TraesCS2D03G0128800.1	TraesCS2D02G065200.1	P00871	RBS1_WHEAT	Ribulose bisphosphate carboxylase small subunit, chloroplastic 1 (RuBisCO small subunit 1) (Ribulose bisphosphate carboxylase small chain PWS4.3, chloroplastic) (RuBisCO small subunit PWS4.3)	RBCS1	SUBCELLULAR LOCATION: Plastid, chloroplast {ECO:0000255|HAMAP-Rule:MF_00860}.	tr|A0A1D5UUR8|A0A1D5UUR8_WHEAT	Ribulose bisphosphate carboxylase small chain			Traes_2DS_3CC5F156F	MAPTVMASSATSVAPFQGLKSTAGLPVSRRSSSAGLGSVSNGGRIRCMQVWPIEGIKKFETLSYLPPLSTEALLKQVDYLIRSKWVPCLEFSKVGFVFREHNSSPGYYDGRYWTMWKLPMFGCTDATQVLNEVEEVKKEYPDAYVRVIGFDNLRQVQCVSFIAFRPPGCEESGKA*	AT1G67090.1						TraesCS2D03G0128800
4565.W5C9Y4	rbcS-4	175	Ribulose bisphosphate carboxylase small chain; RuBisCO catalyzes two reactions: the carboxylation of D- ribulose 1,5-bisphosphate, the primary event in carbon dioxide fixation, as well as the oxidative fragmentation of the pentose substrate. Both reactions occur simultaneously and in competition at the same active site.	12	TraesCS2B01G079400.1	-2.52848	0	0	0	0	0	M2
4565.S5TTF6	S5TTF6_WHEAT	346	Putative stripe rust resistance protein.	18	TraesCS1B01G157000.1	2.34891	0	0	0	0	-2.10574	M3
4565.A0A1D5UKX4	A0A1D5UKX4	485	Adenosylhomocysteinase.	39	TraesCS2D01G493500.1	0	0	0	0	2.85647	0	M4
4565.A0A1D5UPW5	A0A1D5UPW5	471	Serine hydroxymethyltransferase; Interconversion of serine and glycine. Belongs to the SHMT family.	1	TraesCS2D01G493600.1	0	0	0	0	2.53946	0
4565.A0A1D5YQ12	Fer-5B	256	Ferritin; Stores iron in a soluble, non-toxic, readily available form. Important for iron homeostasis. Iron is taken up in the ferrous form and deposited as ferric hydroxides after oxidation. Belongs to the ferritin family.	22	TraesCS5A01G152400.1	0	0	0	0	4.02991	4.08787	M4
4565.A0A1D6B308	A0A1D6B308	394	S-adenosylmethionine synthase; Catalyzes the formation of S-adenosylmethionine from methionine and ATP.	47	TraesCS6A01G248000.1	0	0	3.38651	0	2.70559	3.01596	M4
4565.B6UZ79	B6UZ79_WHEAT	255	Ferritin; Stores iron in a soluble, non-toxic, readily available form. Important for iron homeostasis. Iron is taken up in the ferrous form and deposited as ferric hydroxides after oxidation. Belongs to the ferritin family.	23	TraesCS5D01G157600.1	0	0	0	0	4.64195	3.7319	M4
4565.Q6R326	WRN2	228	S-like RNase; Belongs to the RNase T2 family.	2	TraesCS6D01G320200.1	0	2.91687	0	6.59602	3.75659	0	M4	17.4311	Ribonuclease	chr6D	Ribonuclease	TraesCS6D03G0746800.1	TraesCS6D02G320200.1	Q6R326	Q6R326_WHEAT	S-like RNase	WRN2		tr|O04393|O04393_HORVU	Ribonuclease	GO:0003723; GO:0033897		Traes_6DL_E4582581B	MMRSCLPLALLVALSAAGCAAAQAADYDFFYLVLQWPGSYCDTKQSCCYPRSGKPAADFGIHGLWPNRDDGSYPQNCNPANAFDPSKVSDLLSSLRREWPTLACPTSDGLQFWAHEWEKHGTCAQNLFNEHGYFQTALHLRDQLRVLDALTSAGVSPDGGYYTLSAIKGAIQQGTGFEPFVECNRDESGNSQLYQLYFCVDANASGFVECPVQPGGRPCGNRVEFPTF*	AT2G02990.1					ribonuclease T2 activity	TraesCS6D03G0746800	Ribonuclease T2 family
4565.W5EMA1	W5EMA1_WHEAT	69	Uncharacterized protein.	1	TraesCS4D01G275800.1	0	0	2.79393	0	0	0
4565.W5GGN9	W5GGN9_WHEAT	149	UBIQUITIN_CONJUGAT_2 domain-containing protein; Belongs to the ubiquitin-conjugating enzyme family.	1011	TraesCS6A01G071100.1	0	0	0	0	2.52857	0	M4
4565.W5GGN9	W5GGN9_WHEAT	149	UBIQUITIN_CONJUGAT_2 domain-containing protein; Belongs to the ubiquitin-conjugating enzyme family.	1011	TraesCS6D01G069000.1	0	0	0	2.9848	2.85162	2.43808	M4
4565.W5GHG3	Clo3-2	219	Caleosin.	1	TraesCS6A01G162900.1	0	0	3.21096	0	2.67123	0
4565.A0A1D5SWH1	A0A1D5SWH1	191	Uncharacterized protein.	30	TraesCS1D01G315100.1	0	0	0	0	4.63281	5.59504	M5
4565.A0A1D5UXB2	A0A1D5UXB2	461	Thioredoxin domain-containing protein.	225	TraesCS2D01G231100.1	0	0	3.02624	0	0	0	M5
4565.R9W6A6	BiP3	665	ER molecular chaperone; Belongs to the heat shock protein 70 family.	1	TraesCS6D01G049100.1	0	0	0	0	3.10043	0
					TraesCS5B01G491500.1	0	0	4.33113	6.0942	7.52264	5.0233	M1	44.9692	Actin depolymerizing factor	chr5B	Actin depolymerizing factor	TraesCS5B03G1193100.1	TraesCS5B02G491500.1	W5FGR3					tr|Q43655|Q43655_WHEAT	Actin depolymerizing factor	GO:0003779; GO:0005622		Traes_5BL_B35A2E6B2	MANSVSGVAVNEECVKAFQELRAERKHRFVVYKMDDDAQQVVVDKVGALDATFDDLAAAMPADDCRYAVYDLDFVSEDSAGETPRSKIFFIHWSPESADARNKMLYASSTEGLKKELDGVQIDVQATDASELTLDILKDYTT*	AT4G00680.1				intracellular	actin binding	TraesCS5B03G1193100	Cofilin/tropomyosin-type actin-binding protein
					TraesCS5D01G491900.1	0	0	3.71738	0	8.09039	5.04631	M1	44.5543	Actin depolymerizing factor	chr5D	Actin depolymerizing factor	TraesCS5D03G1079100.1	TraesCS5D02G491900.1	A0A1D5ZJ79					tr|Q43655|Q43655_WHEAT	Actin depolymerizing factor	GO:0003779; GO:0005622		Traes_5DL_0A3BF1059	MIPLPPAPSSTRPEQSAPSMSTATSQRLHVRVHPRTPLTLSRRHGHGPPIKSPHPTLLNQQHSSPPTISFQSSYQFQFSTQIFSSGQPPDPSTMANSVSGVAVNEECVKAFQELRADRKHRFVVYKMDDDAQQVVVDKVGALDATFDDLAAAMPADDCRYAVYDLDFVSEDSAGETPRSKIFFIHWSPESADARNKMLYASSTEGLKKELDGVQIDVQATDASELTLDILKDYTT*	AT4G00680.1				intracellular	actin binding	TraesCS5D03G1079100	Cofilin/tropomyosin-type actin-binding protein
					TraesCS4B01G332700.1	0	0	2.89222	0	3.84965	0	M1	44.3198	Late embryogenesis abundant protein	chr4B	Late embryogenesis abundant protein	TraesCS4B03G0861700.1	TraesCS4B02G332700.1	W5E5C6					tr|B5TWD1|B5TWD1_HORVV	Late embryogenesis abundant protein			Traes_4BL_8FB8775C8	MSGWFGGKTDAKADEAAKTGPSVQDRAIEAKDQTISFIGEKSEAVTKAASDTAEAAMKMGGDAMGKASETGQAITDRAIESKDQTFGFFGEKTEAAKKMAADTGDAAKQKSAEAAKCVEETAAKFTGEPVAPKEPTGNMFQQAGGQVMGAATGAKDAVMNTLGMGGDKADAGTAK*	AT1G52690.2;AT1G52690.1						TraesCS4B03G0861700
					TraesCS5A01G478500.1	0	0	3.61837	5.10749	6.90033	0	M1	42.6456	Actin depolymerizing factor	chr5A	Actin depolymerizing factor	TraesCS5A03G1126300.1	TraesCS5A02G478500.1	A0A1D5YH33					tr|Q43655|Q43655_WHEAT	Actin depolymerizing factor	GO:0003779; GO:0005622		Traes_5AL_F1FCC41BA	MTLSRRHGHGPPIKSPYQTLLNQQHSSHPTISFQSSYQFPSQHQHTDFSSGQPPDPSTMANSVSGVAVNEECVKVFQELRAERKHRFVVYKMDDDAQQVVVDKVGALDATFDDLAAAMPADDCRYAVYDLDFVSEDSAGDTPRSKIFFIHWSPESADARNKMLYASSTEGLKKELDGVQIDVQATDASELTLNILKDYTT*	AT4G00680.1				intracellular	actin binding	TraesCS5A03G1126300	Cofilin/tropomyosin-type actin-binding protein
					TraesCS6A01G350100.1	0	0	4.15515	0	8.35176	0	M1	42.6297	Dehydrin	chr6A	Dehydrin	TraesCS6A03G0899800.1	TraesCS6A02G350100.1	A0A341WY68					tr|Q9SPA7|Q9SPA7_HORVU	Dehydrin	GO:0006950; GO:0009415	response to water		MEHQGHGTGEKKGIMENIKEKLPGGQGDHQQTAGTHGQHGHTGMTGTEMHDTTATGGTHGQQGLTGTTGTGTHGTGEKKSLMDKKKGVMENIKEKLPGGHGDHQQTGGAYGQQGHTGTATHGTPAGGGTYGQHAHTGMTGTETHGTTATGGTHGQHGHAGTTGTGTHGTDGVGEKKSLMDKIKDKLPGQH*	AT1G20440.1			response to water			TraesCS6A03G0899800	Dehydrin
					TraesCS2A01G454700.1	0	0	0	3.44316	5.30939	0	M1	41.9701	senescence-associated family protein (DUF581)	chr2A	senescence-associated family protein (DUF581)	TraesCS2A03G1074600.1	TraesCS2A02G454700.1	W5ATZ2					AT4G17670.1	senescence-associated family protein (DUF581)	GO:0006355; GO:0008270	regulation of transcription, DNA-templated	Traes_2AL_7A7DCE673	MAASVACSFFFDDEPLGEPGMPSLDACALCAKPLERDSDIFMYRGDTPFCSEECRDEQMQLDAICSRKAARRQQRLSSGSEARCWHQDSRKVSVAS*	AT4G17670.1			regulation of transcription, DNA-templated		zinc ion binding	TraesCS2A03G1074600	zinc-finger of the FCS-type, C2-C2
					TraesCS4B01G332900.1	0	0	4.92631	0	7.70497	0	M1	41.8964	Late embryogenesis abundant protein	chr4B	Late embryogenesis abundant protein	TraesCS4B03G0861900.1	TraesCS4B02G332900.1	A0A1D5XNI2					tr|B5TWD1|B5TWD1_HORVV	Late embryogenesis abundant protein				MSGWVQEKSGEATKMASKTGQSIQDRAVEAKDQTGSFLGEKSEVVTKAASETTEAAKKMSGEAMAKAPVAPKENVFQQAGGNMVGAATDAKDVVMNTLGMGGGK*	AT1G52690.2;AT1G52690.1						TraesCS4B03G0861900
					TraesCS2A01G460600.1	0	0	0	0	6.09713	0	M1	41.7037	Leguminosin group485 secreted peptide	chr2A	Leguminosin group485 secreted peptide	TraesCS2A03G1086300.1	TraesCS2A02G460600.1	Q9LKM4	Q9LKM4_WHEAT	Cold-responsive protein	Wlt10		tr|G7IPN6|G7IPN6_MEDTR	Leguminosin group485 secreted peptide				MAKCLAAALLLLAVLASCDGRELNEKVAATRGAGVGESKAMGLPDLPAVTLPTAPTLPTLPTLPTLPTLPTLPTLPLVGAITGTSTITGPAVALPAIPAHP*	AT1G44224.1						TraesCS2A03G1086300
					TraesCS2D01G460800.1	0	0	0	0	7.25619	0	M1	41.1377	Hydroxyproline-rich glycoprotein family protein, putative	chr2D	Hydroxyproline-rich glycoprotein family protein, putative	TraesCS2D03G1028200.1	TraesCS2D02G460800.1	A0A1D6RNP4	A0A1D6RNP4_WHEAT	Genome assembly, chromosome: II			tr|A0A061E119|A0A061E119_THECC	Hydroxyproline-rich glycoprotein family protein, putative				MAKCLAAALLLLVVLASCDGRELNEKVAAARGAGVGESKAMGLPDLPAVTLPTAPTLPTLPTAPTLPTLPTLPTLPLVGTITGTSTITGPVVALPAIPAHP*	AT1G44224.1						TraesCS2D03G1028200
					TraesCS2B01G079200.1	-3.31624	-2.97105	0	-2.80382	0	0	M2	12.1589	Ribulose bisphosphate carboxylase small chain	chr2B	Ribulose bisphosphate carboxylase small chain	TraesCS2B03G0179100.1	TraesCS2B02G079200.1	A0A341QH86					tr|A0A0U2V4D5|A0A0U2V4D5_WHEAT	Ribulose bisphosphate carboxylase small chain			Traes_2BS_ADC2F0EB8	MAPTVMASSATSVAPFQGLKSTAGLPVSRRSSSAGLSSVSNGGRIRCMQVWPIEGIKKFETLSYLPPLSTEALLKQVDYLIRSKWVPCLEFSKVGFVFREHNSSPGYYDGRYWTMWKLPMFGCTDATQVLNEVEEVKKEYPDAYVRVIGFDNLRQVQCVSFIAFRPPGCEESGKA*	AT1G67090.1						TraesCS2B03G0179100
					TraesCS2A01G066700.1	-2.62501	-2.47651	0	0	0	0	M2	12.1502	Ribulose bisphosphate carboxylase small chain	chr2A	Ribulose bisphosphate carboxylase small chain	TraesCS2A03G0131600.1	TraesCS2A02G066700.1	A0A1D5TMY6					tr|A0A1D5TMY6|A0A1D5TMY6_WHEAT	Ribulose bisphosphate carboxylase small chain			Traes_2AS_1F35CBAEE	MAPAVMASSATTVAPFQGLKSTAGLPVSRRSSGSLGSVSNGGRIRCMQVWPIEGIKKFETLSYLPPLSTEALLKQVDYLIRSKWVPCLEFSKVGFVFREHNSSPGYYDGRYWTMWKLPMFGCTDATQVLNEVEEVKKEYPDAYVRVIGFDNLRQVQCVSFIAFRPPGCEESGKA*	AT1G67090.1						TraesCS2A03G0131600
					TraesCS2A01G066900.1	-2.72316	0	0	0	0	0	M2	11.2232	Ribulose bisphosphate carboxylase small chain	chr2A	Ribulose bisphosphate carboxylase small chain	TraesCS2A03G0131800.1	TraesCS2A02G066900.1	A0A341PXQ3					tr|A0A1D5TMY6|A0A1D5TMY6_WHEAT	Ribulose bisphosphate carboxylase small chain			Traes_2AS_7425ED39F	MGSSTVAGILLSSDNTNTMAPAVMASSATTVAPFQGLKSTAGLPVSRRSSGSLGSVSNGGRIRCMQVWPIEGIKKFETLSYLPPLSTEALLKQVDYLIRSKWVPCLEFSKVGFVFREHNSSPGYYDGRYWTMWKLPMFGCTDATQVLNEVEEVKKEYPDAYVRVIGFDNLRQVQCVSFIAFRPPGCEESGKA*	AT1G67090.1						TraesCS2A03G0131800
					TraesCS2D01G391700.1	2.49233	0	-3.83419	0	-4.11877	-5.27472	M3	18.0382	Oxidative stress 3, putative isoform 2	chr2D	Oxidative stress 3, putative isoform 2	TraesCS2D03G0889900.1	TraesCS2D02G391700.1	A0A1D5UI02	A0A1D5UI02_WHEAT	Genome assembly, chromosome: II		SUBCELLULAR LOCATION: Nucleus {ECO:0000256|ARBA:ARBA00004123}.	tr|A0A061GIQ6|A0A061GIQ6_THECC	Oxidative stress 3, putative isoform 2			Traes_2DL_7E49B6C8E	MEAYMMFPRSNGKSCEEEQEEDIGCPSESEVSAAGSMLSSDEELDDDATSSSSSSGSTDNFQMSSLMAQLPLKRGLSKFFDGKSQSFASLAAVGGLEDLAKPPGKRIKTSRSCEVGLQDAHRRRFARHNAAAFKKVSKGRLSALGRAPALRPLTASAARPKGLPVRAPLFV*	AT5G56550.1	OXS3	AT5G56550				TraesCS2D03G0889900
					TraesCSU01G130400.1	0	0	0	0	0	-2.61537	M3	16.8343	CAAX protease self-immunity protein	chrUn	CAAX protease self-immunity protein	NA.1	NA.1						AT4G17840.1	CAAX protease self-immunity protein	GO:0016020										NA
					TraesCS7D01G516600.1	0	0	-4.02907	0	-2.70274	-6.30887	M3	15.8307	Chaperone protein dnaJ	chr7D	Chaperone protein dnaJ	TraesCS7D03G1219700.1	TraesCS7D02G516600.1	A0A341Z717					tr|M8BZ56|M8BZ56_AEGTA	Chaperone protein dnaJ				MATFATSTPAVMGSARTGRVAGPRRCVVARASATMAAPAAVAAGRTHYEVLGVGAGASRGEIKAAYRRLAREVHPDAAGGGGDEGFIRLHAAYTTLADPDERARYDRDVACRTAGMMMRRAAAAGPAFRRRTWETDQCW*	AT2G17880.1						TraesCS7D03G1219700
					TraesCS2D01G600100.1	0	0	0	0	-4.05322	-4.44744	M3	14.5323	Stem-specific protein TSJT1	chr2D	Stem-specific protein TSJT1	TraesCS2D03G1265000.1	TraesCS2D02G600100.1	A0A1D6DF55					tr|A0A1E5VN69|A0A1E5VN69_9POAL	Stem-specific protein TSJT1			Traes_2DL_AFAFDC9F2	MLAIFQKQVAHAPQELNSPRGSTAKPKNPDEILRDFHAAHPSDAFSTSFGGGAALACVAAQPRNLAAGGYQRMFCGLDDIYCVFMGTLDNLSALMRQYGLTGRSTNEALLVIEAYRTLRDRGPYPADQVVKDLSGSFAFVVFDNRGRSGSGAAVFAAQSTDGGVPLHWGVAADGSVVICDDRAVAKAGCGRSYAPFPPGCMFHSEGGLKSFEHPMNRLKALPRVDSEGVMCGANFKVDAFTKINSMPRVGSATNWAATWDEAAI*	AT4G27450.1						TraesCS2D03G1265000
					TraesCS1D01G310300.1	0	0	0	2.83067	0	0	M4	21.5618	Cysteine proteinase inhibitor	chr1D	Cysteine proteinase inhibitor	TraesCS1D03G0737600.1	TraesCS1D02G310300.1	A0A1D6DHK4					tr|F2E8X7|F2E8X7_HORVV	Cysteine proteinase inhibitor	GO:0004869		Traes_1DL_83E665871	MAEAAQGGGLRGRGALLGGVQDAPAGRENDLETIELARFAVAEHNTKANALLEFERLVKVRQQVVAGCMHYFTIEVKEGGAKKLYEAKVWEKAWENFKQLQDFKPAA*	AT3G12490.1					cysteine-type endopeptidase inhibitor activity	TraesCS1D03G0737600	Aspartic acid proteinase inhibitor
					TraesCS2B01G521700.1	0	0	0	0	2.41148	2.12777	M4	20.2662	Serine hydroxymethyltransferase	chr2B	Serine hydroxymethyltransferase	TraesCS2B03G1308200.1	TraesCS2B02G521700.1	A0A1D5TV43					tr|A0A1D5UPW5|A0A1D5UPW5_WHEAT	Serine hydroxymethyltransferase	GO:0003824; GO:0004372; GO:0006544; GO:0006563; GO:0016740; GO:0030170	glycine metabolic process	Traes_2BL_185ED969B	MDSVASWGLTPLADADPDVFDLIEREKRRQRSGIELIASENFTSFAVIEALGSALTNKYSEGMPGARYYGGNDVIDEIENLCRDRALAAFRLDAASWGVNVQPYSGSPANFAAYTALLNPHDRIMGLDLPSGGHLTHGYYTAGGKKISATSIYFESLPYKVSAANGYIDYDKLEEKAMDFRPKLIICGGSAYPRDWDYARLRAVADKVGAMLLCDMAHISGLVAAQEAANPFEFCDVVTTTTHKSLRGPRAGMIFYRKGPKPAKKGQPEGAVYDYEDKINFAVFPSLQGGPHNHQIAALAVALKQTLTPGFKAYAKQVKANAVAVGKYLMSKGYKMVTDGTDNHLVLWDLRPLGLTGNKVEKMCDLCSITLNKNAVFGDSSALSPGGVRIGAPAMTSRG…	AT4G13930.1;AT4G13890.1;AT1G36370.1;AT1G22020.1;AT4G37930.1;AT4G32520.2;AT4G32520.1;AT5G26780.1;AT5G26780.2;AT5G26780.3			glycine metabolic process		glycine hydroxymethyltransferase activity	TraesCS2B03G1308200	Serine hydroxymethyltransferase
					TraesCS2A01G493700.1	0	0	0	0	2.26548	0	M4	19.8769	Serine hydroxymethyltransferase	chr2A	Serine hydroxymethyltransferase	TraesCS2A03G1152000.1	TraesCS2A02G493700.1	A0A1D5TAI8					tr|A0A1D5UPW5|A0A1D5UPW5_WHEAT	Serine hydroxymethyltransferase	GO:0003824; GO:0004372; GO:0006544; GO:0006563; GO:0016740; GO:0030170	glycine metabolic process	Traes_2AL_44855EDCA	MDSVASWGLTPLADADPDVFDLIEREKRRQRSGIELIASENFTSFAVIEALGSALTNKYSEGMPGARYYGGNDVIDEIENLCRDRALAAFRLDAASWGVNVQPYSGSPANFAAYTALLNPHDRIMGLDLPSGGHLTHGYYTAGGKKISATSIYFESLPYKVSAANGYIDYDKLEEKAMDFRPKLIICGGSAYPRDWDYARLRAVADKVGAMLLCDMAHISGLVAAQEAANPFEFCDVVTTTTHKSLRGPRAGMIFYRKGPKPAKKGQPEGAVYDYEDKINFAVFPSLQGGPHNHQIAALAVALKQTLTPGFKAYAKQVKANAVAVGKYLMSKGYKMVTDGTDNHLVLWDLRPLGLTGNKVEKMCDLCSITLNKNAVFGDSSALSPGGVRIGAPAMTSRG…	AT4G13930.1;AT4G13890.1;AT1G36370.1;AT1G22020.1;AT4G37930.1;AT4G32520.2;AT4G32520.1;AT5G26780.1;AT5G26780.2;AT5G26780.3			glycine metabolic process		transferase activity	TraesCS2A03G1152000	Serine hydroxymethyltransferase
					TraesCS1B01G322100.1	0	0	0	3.61732	2.35948	2.05955	M4	19.856	Cysteine proteinase inhibitor	chr1B	Cysteine proteinase inhibitor	TraesCS1B03G0882400.1	TraesCS1B02G322100.1	A0A1D5S036					tr|A0A1D5S8H2|A0A1D5S8H2_WHEAT	Cysteine proteinase inhibitor	GO:0004869		Traes_1BL_BEEBE83B7	MAEAAQGGGLRGRGVLLGGVQDAPAGRENDLATIKLARFAVAEHNTKANALLEFERLVKVRQQVVAGCMHYFTIEVKEGGAKKLYEAKVWEKAWENFKQLQEFKPAA*	AT3G12490.1					cysteine-type endopeptidase inhibitor activity	TraesCS1B03G0882400	Aspartic acid proteinase inhibitor
					TraesCS3D01G340600.1	0	0	3.7018	5.12254	3.46777	0	M4	19.4777	TraesCS3D01G340600.1	chr3D	TraesCS3D01G340600.1	NA.1	NA.1																		NA
					TraesCS2A01G323200.1	0	0	0	9.90875	0	0	M4	18.6345	BTB/POZ and TAZ domain protein	chr2A	BTB/POZ and TAZ domain protein	TraesCS2A03G0835700.1	TraesCS2A02G323200.1	A0A1D5TE64					tr|G7JMM8|G7JMM8_MEDTR	BTB/POZ and TAZ domain protein	GO:0003712; GO:0004402; GO:0005515; GO:0005634; GO:0006355; GO:0008270	regulation of transcription, DNA-templated	Traes_2AL_98D467F31	MTICAGVDSYRASPADMRVVTSDGQSIAAHSYILASASPVLERMIDRAQRGWGAECTIPVLGVSFDAVHAFIHFLYSSKSKVVPAEEEAVGANWTQLLALAHAYRVGWLKRAAEAAVSARLTPERAVDMLKLARLCDAPRLYMRCARLAAKEFAAVEQSDGWRFARRHDAALELELLTLLEDADQRNERWARERAAQEACRQLGQAMASLEHIFPGESGAKAACADADAPCARAGCTCRGLQVLMRHFATCARKMAPGGCARCKRMLQLFRLHASVCDRPDRACRVPLCSHFKAKSQMGKADKTWRLLVKKVTRAKVMSSMAERKVVPEVVAESWARYNRRGAKLR*	AT3G48360.1	BT2	AT3G48360	regulation of transcription, DNA-templated	nucleus	histone acetyltransferase activity	TraesCS2A03G0835700	BTB/POZ domain
					TraesCS3A01G242600.1	0	0	0	5.32491	3.16362	0	M4	18.1647	transmembrane protein	chr3A	transmembrane protein	TraesCS3A03G0624500.1	TraesCS3A02G242600.1	A0A1D5VBN9					AT1G06475.1	transmembrane protein				MAMMGIIKTDIAPETAYETEPMSQATASSAAAGARYRRGLLSRMMPRGHYSSVGAENGRAPEAAPMPPAAADGSEVAEKPRRGWLRRLIPQQRRRWKNLGGASASRLAGLSRSLRWKRLSVNLRGSWASALLDTVAFRVMYVVEAIVLGLALSCFFCCCGCQI*	AT1G06475.1						TraesCS3A03G0624500
					TraesCS7B01G094400.1	0	0	2.277	0	2.39062	3.89559	M5	11.5625	Glycosyltransferase	chr7B	Glycosyltransferase	TraesCS7B03G0249500.1	TraesCS7B02G094400.1	A0A1D6CFF0					tr|A0A1D6CFF0|A0A1D6CFF0_WHEAT	Glycosyltransferase	GO:0008152; GO:0016758	metabolic process		MAASELHFLLVPLVAQGHIIPMVDLARLIAARGPRVTVLTTPVNAARNRPAVEGAARAGLRVDLAELPFPGPRFGLPEGLENADQMVDQTLYVKFFQAIWGIAEPLEEYVRALPRRPDCLIADSCNPWTADVCASLGIPRLVMHCPSAYFLLAVHNLAKHGVYDRVGADDMEEFEVPDFPVPAVGNTATFRGFFQWPGVEKEQRDVLDAEATADGLLVNTFRGIEGVFVDAYATALGRRTWAVGPTCASSFDDADAKAGRGNRADVDAGHIVSWLDARPPASVLYISFGSIAKLPAKQVAELARGLEASGRPFVWAIKEAKADAAVQALLDDEGFEERVKDRGLLVRGWAPQVTILSHPAVGGFLTHCGWNATLEAISHGVPALTWPNFADQFCSERLL…	AT2G36800.1	UGT73C1	AT2G36750	metabolic process		transferase activity, transferring hexosyl groups	TraesCS7B03G0249500	UDP-glucoronosyl and UDP-glucosyl transferase
					TraesCS3A01G345200.1	0	0	0	0	0	3.38335	M5	9.96342	Potassium transporter	chr3A	Potassium transporter	TraesCS3A03G0825100.1	TraesCS3A02G345200.1	W5CGZ2					tr|K4C5G3|K4C5G3_SOLLC	Potassium transporter			Traes_3AL_D0D664153	MAMRALALSPAQSSSFGLHQSMPSFKPGSASPARSVRAYAKADEQEEEKKKVPKQSLFGNITEALDFSQVRSEKDAELLYEARDSIKDEGRMTREQYAALRRKIGGTYKDFFKSYVEVDGEYVEEGWVDKTCKVCKKDTRGEPRQVDNLGRYMHVACAENSKPTNFFSKLFGR*	AT3G56290.1		AT3G56290				TraesCS3A03G0825100
					TraesCS4D01G182800.1	0	0	0	0	0	4.83056	M5	9.88321	Calmodulin	chr4D	Calmodulin	TraesCS4D03G0455300.1	TraesCS4D02G182800.1	A0A1D5Y8Q0					tr|A0A199V7J8|A0A199V7J8_ANACO	Calmodulin	GO:0005509			MCPGGRYAGLDLPAGAGAGDLRPAFDVLDADHDGRISRDDLKTFYANAGATDERFDDDDIEAMIAAADADLDGFVQYHEFEGLLGRAAKAGADSGCRSAMEDAFRLMDRDGDGKVGFEDLKAYLGWAGMPVADDEIRAMISMAADDDGGVGLEALARILAVDFDAIV*	AT5G49480.1	ATCP1	AT5G49480			calcium ion binding	TraesCS4D03G0455300	EF hand
					TraesCS3A01G360500.1	0	0	0	0	2.04427	3.02033	M5	9.63516	Photosystem II reaction center Psb28 protein	chr3A	Photosystem II reaction center Psb28 protein	TraesCS3A03G0856900.1	TraesCS3A02G360500.1	A0A1D5V6D8					tr|M0UYP1|M0UYP1_HORVV	Photosystem II reaction center Psb28 protein	GO:0009523; GO:0009654; GO:0015979; GO:0016020	photosynthesis	Traes_3AL_3694A7CE6	MGSSVWDTQPPKHSIHSLPLPEQANCIMPAVMKALAAASPVSAPPSPRRSVAGSSGAPCQSLHSSFRGISLRCRPRKPAHRSPPLRSSRAAAQVVAMKPAIQFIQGTDEQTIPDVRLTKSRDGTNGVAIFEFDQPSVFDSSAELGDITGFYMIDEEGMLQTVDVSAKFVNGKPARVEAKYVMRTAGDWDRFMRFMERYSQANGLQFVKN*	AT4G28660.1	PSB28	AT4G28660	photosynthesis	photosystem II		TraesCS3A03G0856900	Psb28 protein
					TraesCS4B01G182900.1	0	0	0	2.80079	3.93829	5.57528	M5	9.34488	Calmodulin	chr4B	Calmodulin	TraesCS4B03G0516700.1	TraesCS4B02G182900.1	A0A1D5XH26					tr|A0A199V7J8|A0A199V7J8_ANACO	Calmodulin	GO:0005509			MCPGGRYAGLDLPAAAGAGNLRPAFDVLDADHDGRISRDDLKTFYANAGATDERFDDDDIEAMIAAADADLDGFVQYHEFEGLLGRAAKAGADSGCRSAMEDAFRLMDRDGDGKVGFEDLKAYLGWAGMPVADDEIRAMISMAADGDGGVGLEALARILAVDFDAIV*	AT5G49480.1	ATCP1	AT5G49480			calcium ion binding	TraesCS4B03G0516700	EF-hand domain pair
					TraesCS6D01G149300.1	0	0	3.0227	2.55141	0	3.67968	M5	9.15508	Caleosin	chr6D	Caleosin	TraesCS6D03G0332900.1	TraesCS6D02G149300.1	A0A1D6BFP3					tr|W5GHG3|W5GHG3_WHEAT	Caleosin			Traes_6DS_7C3F1D27B	MAIRRQSSAAASLLLPPVAALLFLWMFGGGHVMAHTEIRNMTALQKHVSFFDRNKDGIITPSETFEGSVAIGFNVTYAREFATLVHAANGPITSPADAPLPHLSIYIENMQRGMHGSDTGAFDVKGRFVPQKFEEIFIKHAKTRPDGLTYLEVEDMILANRDPLDPASWEGPQIEWGGIYNVASDNDGFLHKDDARGIYDGSVFVKLEEKRAFSHHSAM*	AT1G70680.1						TraesCS6D03G0332900
					TraesCS3A01G132700.1	0	0	0	0	2.03606	2.53882	M5	8.70095	Heme-binding protein, putative	chr3A	Heme-binding protein, putative	TraesCS3A03G0319000.1	TraesCS3A02G132700.1	A0A341RRD5					tr|A0A061FAI0|A0A061FAI0_THECC	Heme-binding protein, putative				MLLLLAAAALLAAGAGAAVPPSCERIECPAYDVVDSANGFEIRRYKDAMWVSTAPIEDISLVDATRSGFLQLFKYIQGKNAYNETIEMTAPVLTRVAPSDGPFCVSSFVVSFYVPAKNQADPPPAEGLRVQRWAGARYAAVRRFGGFVADADVGKQAALLEASLQGTRWAAPVSDGRKADPASEYTVAQYNSPFEFSGRVNEIWMLFDTMAASDM*	AT1G17100.1		AT1G17100				TraesCS3A03G0319000
